# Epithelial Self-Organization Patterns the Tadpole Oral Disc

**DOI:** 10.64898/2026.10.11.758282

**Authors:** Cheng Chen, Nuo Ding, Ying Sun, Jiaxing Huang, Shuo Wang

## Abstract

Vertebrate epidermal organs are generally patterned through epithelial-mesenchymal interactions, but whether such interactions are essential for all epidermal organs remains unclear. Here we show that the elaborate oral disc of anuran tadpoles arises by partitioning a continuous oral epithelium into developmentally distinct jaw, tooth-row and papilla modules, in the absence of a mesenchymal organizer. Spatially restricted epithelial programs specify, maintain and differentiate these modules, enabling their semi-independent development. Perturbation of *lef1*, *hoxc13*, *sox7* and *pitx2* selectively disrupts individual modules. The resulting module-specific reductions, expansions and rearrangements mirror oral-disc configurations that have evolves repeatedly across anurans. These findings indicate that differential deployment of shared epithelial programs can generates selectable variation in the tadpole oral disc, allowing transient larval feeding structures to diversify independently of adult ecology and enabling tadpoles to exploit diverse ecological niches. Epidermal self-organization can therefore generate structural complexity, promote functional diversification and enhance evolvability in transient vertebrate organs.
