## Supplementary material for "Epithelial Self-Organization Patterns the Tadpole Oral Disc": Table S1

### Sheet: sheet1
species	order	family	color	mouth_type	jaw_sheath	teeth_row	papila	oral_funnel	sucker
Ichthyophis_kohtaoensis	Gymnophiona	Gymnophiona	#A00096	No_tadpole_stage	N	N	N	N	N
Geotrypetes_seraphini	Gymnophiona	Gymnophiona	#A00096	No_tadpole_stage	N	N	N	N	N
Ambystoma_mexicanum	Caudata	Caudata	#01008A	No_tadpole_stage	N	N	N	N	N
Hynobius_chinensis	Caudata	Caudata	#01008A	No_tadpole_stage	N	N	N	N	N
Andrias_davidianus	Caudata	Caudata	#01008A	No_tadpole_stage	N	N	N	N	N
Bombina_variegata	Anura	Bombinatoridae	#8370FE	Anterior_ventral	Y	Y	Y	N	N
Bombina_maxima	Anura	Bombinatoridae	#8370FE	Anterior_ventral	Y	Y	Y	N	N
Bufo_gargarizans	Anura	Bufonidae	#135900	Anterior_ventral	Y	Y	Y	N	N
Bufo_bankorensis	Anura	Bufonidae	#135900	Anterior_ventral	Y	Y	Y	N	N
Duttaphrynus_melanostictus	Anura	Bufonidae	#135900	Anterior_ventral	Y	Y	Y	N	N
Bufo_bufo	Anura	Bufonidae	#135900	Anterior_ventral	Y	Y	Y	N	N
Bufo_aspinius	Anura	Bufonidae	#135900	Anterior_ventral	Y	Y	Y	N	Y
Bufo_pageoti	Anura	Bufonidae	#135900	Anterior_ventral	Y	Y	Y	N	Y
Ceratophrys_cranwelli	Anura	Ceratophryidae	#0000FE	Terminal	Y	Y	Y	N	N
Lepidobatrachus_laevis	Anura	Ceratophryidae	#0000FE	Terminal	Y	N	Y	N	N
Chacophrys_pierottii	Anura	Ceratophryidae	#0000FE	Anterior_ventral	Y	Y	Y	N	N
Fejervarya_multistriata	Anura	Dicroglossidae	#FF9C00	Anterior_ventral	Y	Y	Y	N	N
Quasipaa_boulengeri	Anura	Dicroglossidae	#FF9C00	Anterior_ventral	Y	Y	Y	N	N
Quasipaa_exilispinosa	Anura	Dicroglossidae	#FF9C00	Anterior_ventral	Y	Y	Y	N	N
Litoria_caerulea	Anura	Hylidae	#009E73	Terminal	Y	Y	Y	N	N
Hyla_chinensis	Anura	Hylidae	#009E73	Terminal	Y	Y	Y	N	N
Itapotihyla_langsdorffii	Anura	Hylidae	#009E73	Anterior_ventral	Y	Y	Y	N	N
Leptolalax_liui	Anura	Megophryidae	#00E2F7	Anterior_ventral	Y	Y	Y	N	N
Brachytarsophrys_carinense	Anura	Megophryidae	#00E2F7	Dorsal	Y	N	Y	Y	N
Leptobrachium_huashen	Anura	Megophryidae	#00E2F7	Anterior_ventral	Y	Y	Y	N	N
Leptobrachium_boringii	Anura	Megophryidae	#00E2F7	Anterior_ventral	Y	Y	Y	N	N
Leptobrachium_hasseltii	Anura	Megophryidae	#00E2F7	Anterior_ventral	Y	Y	Y	N	N
Leptolalax_oshanensis	Anura	Megophryidae	#00E2F7	Anterior_ventral	Y	Y	Y	N	N
Brachytarsophrys_chuannanensis	Anura	Megophryidae	#00E2F7	Dorsal	Y	N	Y	Y	N
Xenophrys_baolongensis	Anura	Megophryidae	#00E2F7	Dorsal	Y	N	Y	Y	N
Xenophrys_boettgeri	Anura	Megophryidae	#00E2F7	Dorsal	Y	N	Y	Y	N
Xenophrys_daweimontis	Anura	Megophryidae	#00E2F7	Dorsal	Y	N	Y	Y	N
Xenophrys_omeimontis	Anura	Megophryidae	#00E2F7	Dorsal	Y	N	Y	Y	N
Ophryophryne_pachyproctus	Anura	Megophryidae	#00E2F7	Dorsal	Y	N	Y	Y	N
Microhyla_ornata	Anura	Microhylidae	#8C8E95	Dorsal	N	N	N	N	N
Microhyla_heymonsi	Anura	Microhylidae	#8C8E95	Dorsal	N	N	Y	Y	N
Microhyla_mixtura	Anura	Microhylidae	#8C8E95	Dorsal	N	N	Y	N	N
Kaloula_pulchra	Anura	Microhylidae	#8C8E95	Dorsal	N	N	N	N	N
Kaloula_borealis	Anura	Microhylidae	#8C8E95	Dorsal	N	N	N	N	N
Odontobatrachus_natator	Anura	Odontobatrachidae	#8B864E	Anterior_ventral	Y	Y	Y	N	N
Xenopus_tropicalis	Anura	Pipidae	#228B22	Dorsal	N	N	N	N	N
Xenopus_laevis	Anura	Pipidae	#228B22	Dorsal	N	N	N	N	N
Pelophylax_plancyi	Anura	Ranidae	#00FE1D	Anterior_ventral	Y	Y	Y	N	N
Rana_catesbeiana	Anura	Ranidae	#00FE1D	Anterior_ventral	Y	Y	Y	N	N
Rana_temporaria	Anura	Ranidae	#00FE1D	Anterior_ventral	Y	Y	Y	N	N
Rana_pipiens	Anura	Ranidae	#00FE1D	Anterior_ventral	Y	Y	Y	N	N
Rana_dalmatina	Anura	Ranidae	#00FE1D	Anterior_ventral	Y	Y	Y	N	N
Pelophylax_fukienensis	Anura	Ranidae	#00FE1D	Anterior_ventral	Y	Y	Y	N	N
Pelophylax_nigromaculatus	Anura	Ranidae	#00FE1D	Anterior_ventral	Y	Y	Y	N	N
Amolops_hainanensis	Anura	Ranidae	#00FE1D	Anterior_ventral	Y	Y	Y	N	Y
Amolops_mantzorum	Anura	Ranidae	#00FE1D	Anterior_ventral	Y	Y	Y	N	Y
Amolops_torrentis	Anura	Ranidae	#00FE1D	Anterior_ventral	Y	Y	Y	N	Y
Huia_cavitympanum	Anura	Ranidae	#00FE1D	Anterior_ventral	Y	Y	Y	N	Y
Meristogenys_jerboa	Anura	Ranidae	#00FE1D	Anterior_ventral	Y	Y	Y	N	Y
Polypedates_braueri	Anura	Rhacophoridae	#FE0000	Anterior_ventral	Y	Y	Y	N	N
Polypedates_teraiensis	Anura	Rhacophoridae	#FE0000	Anterior_ventral	Y	Y	Y	N	N
Kurixalus_idiootocus	Anura	Rhacophoridae	#FE0000	Anterior_ventral	Y	Y	Y	N	N
Kurixalus_odontotarsus	Anura	Rhacophoridae	#FE0000	Anterior_ventral	Y	Y	Y	N	N
Polypedates_megacephalus	Anura	Rhacophoridae	#FE0000	Anterior_ventral	Y	Y	Y	N	N
Rhacophorus_arvalis	Anura	Rhacophoridae	#FE0000	Anterior_ventral	Y	Y	Y	N	N
Rhacophorus_dennysi	Anura	Rhacophoridae	#FE0000	Anterior_ventral	Y	Y	Y	N	N
Gastrotheca_guentheri	Anura	Hemiphractidae	#18EE4A	No_tadpole_stage	N	N	N	N	N
Ischnocnema_henselii	Anura	Brachycephalidae	#00BFFE	No_tadpole_stage	N	N	N	N	N
Breviceps_macrops	Anura	Brevicipitidae	#009E73	No_tadpole_stage	N	N	N	N	N
