## Supplementary material for "Epithelial Self-Organization Patterns the Tadpole Oral Disc": Table S3

### Sheet: sgRNA
name	sequence(5'-3')	ncbi_GeneID
Bufo_lef1_sgRNA1_F
Bufo_lef1_sgRNA2_F
Bufo_lef1_sgRNA3_F
Bufo_hoxc13_sgRNA1_F
Bufo_hoxc13_sgRNA2_F
Bufo_hoxc13_sgRNA3_F
Bufo_sox7_sgRNA1_F
Bufo_sox7_sgRNA2_F
Bufo_sox7_sgRNA3_F
Bufo_pitx2_sgRNA1_F
Bufo_pitx2_sgRNA2_F
Bufo_pitx2_sgRNA3_F
	sgRNA F primer is composed of T7+target+scaffold
sgRNA_R

### Sheet: qPCR
name	sequence(5'-3')	ncbi_GeneID
Bufo_actb_qPCR_F
Bufo_actb_qPCR_R
Bufo_lef1_qPCR_F
Bufo_lef1_qPCR_R
Bufo_hoxc13_qPCR_F
Bufo_hoxc13_qPCR_R
Bufo_sox7_qPCR_F
Bufo_sox7_qPCR_R
Bufo_pitx2_qPCR_F
Bufo_pitx2_qPCR_R

### Sheet: HCR
Bufo lef1 HCR probe sequence (NCBI_GendID:122920359)			Bufo hoxc13 HCR probe sequence(NCBI_GendID:122932173)			Bufo sox7 HCR probe sequence(NCBI_GendID:122934520)			Bufo pitx2 HCR probe sequence(NCBI_GendID:122919525)			Bufo wnt9b HCR probe sequence(NCBI_GendID:122941223)
probe_id	sequence(5'-3')		probe_id	sequence(5'-3')		probe_id	sequence(5'-3')		probe_id	sequence(5'-3')		probe_id	sequence
Bufo_lef1_HCRB3_01			Bufo_hoxc13_HCRB3_01			Bufo_sox7_HCRB3_01			Bufo_pitx2_HCRB3_01			Bufo_wnt9b_HCRB3_01
Bufo_lef1_HCRB3_03			Bufo_hoxc13_HCRB3_03			Bufo_sox7_HCRB3_03			Bufo_pitx2_HCRB3_03			Bufo_wnt9b_HCRB3_03
Bufo_lef1_HCRB3_05			Bufo_hoxc13_HCRB3_05			Bufo_sox7_HCRB3_05			Bufo_pitx2_HCRB3_05			Bufo_wnt9b_HCRB3_05
Bufo_lef1_HCRB3_07			Bufo_hoxc13_HCRB3_07			Bufo_sox7_HCRB3_07			Bufo_pitx2_HCRB3_07			Bufo_wnt9b_HCRB3_07
Bufo_lef1_HCRB3_09			Bufo_hoxc13_HCRB3_09			Bufo_sox7_HCRB3_09			Bufo_pitx2_HCRB3_09			Bufo_wnt9b_HCRB3_09
Bufo_lef1_HCRB3_11			Bufo_hoxc13_HCRB3_11			Bufo_sox7_HCRB3_11			Bufo_pitx2_HCRB3_11			Bufo_wnt9b_HCRB3_11
Bufo_lef1_HCRB3_13			Bufo_hoxc13_HCRB3_13			Bufo_sox7_HCRB3_13			Bufo_pitx2_HCRB3_13			Bufo_wnt9b_HCRB3_13
Bufo_lef1_HCRB3_15			Bufo_hoxc13_HCRB3_15			Bufo_sox7_HCRB3_15			Bufo_pitx2_HCRB3_15			Bufo_wnt9b_HCRB3_15
Bufo_lef1_HCRB3_17			Bufo_hoxc13_HCRB3_17			Bufo_sox7_HCRB3_17			Bufo_pitx2_HCRB3_17			Bufo_wnt9b_HCRB3_17
Bufo_lef1_HCRB3_19			Bufo_hoxc13_HCRB3_19			Bufo_sox7_HCRB3_19			Bufo_pitx2_HCRB3_19			Bufo_wnt9b_HCRB3_19
Bufo_lef1_HCRB3_21			Bufo_hoxc13_HCRB3_21			Bufo_sox7_HCRB3_21			Bufo_pitx2_HCRB3_21			Bufo_wnt9b_HCRB3_21
Bufo_lef1_HCRB3_23			Bufo_hoxc13_HCRB3_23			Bufo_sox7_HCRB3_23			Bufo_pitx2_HCRB3_23			Bufo_wnt9b_HCRB3_23
Bufo_lef1_HCRB3_25			Bufo_hoxc13_HCRB3_25			Bufo_sox7_HCRB3_25			Bufo_pitx2_HCRB3_25			Bufo_wnt9b_HCRB3_25
Bufo_lef1_HCRB3_27			Bufo_hoxc13_HCRB3_27			Bufo_sox7_HCRB3_27			Bufo_pitx2_HCRB3_27			Bufo_wnt9b_HCRB3_27
Bufo_lef1_HCRB3_29			Bufo_hoxc13_HCRB3_29			Bufo_sox7_HCRB3_29			Bufo_pitx2_HCRB3_29			Bufo_wnt9b_HCRB3_29
Bufo_lef1_HCRB3_31			Bufo_hoxc13_HCRB3_31			Bufo_sox7_HCRB3_31			Bufo_pitx2_HCRB3_02			Bufo_wnt9b_HCRB3_31
Bufo_lef1_HCRB3_33			Bufo_hoxc13_HCRB3_33			Bufo_sox7_HCRB3_33			Bufo_pitx2_HCRB3_04			Bufo_wnt9b_HCRB3_33
Bufo_lef1_HCRB3_35			Bufo_hoxc13_HCRB3_02			Bufo_sox7_HCRB3_35			Bufo_pitx2_HCRB3_06			Bufo_wnt9b_HCRB3_35
Bufo_lef1_HCRB3_37			Bufo_hoxc13_HCRB3_04			Bufo_sox7_HCRB3_37			Bufo_pitx2_HCRB3_08			Bufo_wnt9b_HCRB3_37
Bufo_lef1_HCRB3_39			Bufo_hoxc13_HCRB3_06			Bufo_sox7_HCRB3_39			Bufo_pitx2_HCRB3_10			Bufo_wnt9b_HCRB3_39
Bufo_lef1_HCRB3_02			Bufo_hoxc13_HCRB3_08			Bufo_sox7_HCRB3_02			Bufo_pitx2_HCRB3_12			Bufo_wnt9b_HCRB3_02
Bufo_lef1_HCRB3_04			Bufo_hoxc13_HCRB3_10			Bufo_sox7_HCRB3_04			Bufo_pitx2_HCRB3_14			Bufo_wnt9b_HCRB3_04
Bufo_lef1_HCRB3_06			Bufo_hoxc13_HCRB3_12			Bufo_sox7_HCRB3_06			Bufo_pitx2_HCRB3_16			Bufo_wnt9b_HCRB3_06
Bufo_lef1_HCRB3_08			Bufo_hoxc13_HCRB3_14			Bufo_sox7_HCRB3_08			Bufo_pitx2_HCRB3_18			Bufo_wnt9b_HCRB3_08
Bufo_lef1_HCRB3_10			Bufo_hoxc13_HCRB3_16			Bufo_sox7_HCRB3_10			Bufo_pitx2_HCRB3_20			Bufo_wnt9b_HCRB3_10
Bufo_lef1_HCRB3_12			Bufo_hoxc13_HCRB3_18			Bufo_sox7_HCRB3_12			Bufo_pitx2_HCRB3_22			Bufo_wnt9b_HCRB3_12
Bufo_lef1_HCRB3_14			Bufo_hoxc13_HCRB3_20			Bufo_sox7_HCRB3_14			Bufo_pitx2_HCRB3_24			Bufo_wnt9b_HCRB3_14
Bufo_lef1_HCRB3_16			Bufo_hoxc13_HCRB3_22			Bufo_sox7_HCRB3_16			Bufo_pitx2_HCRB3_26			Bufo_wnt9b_HCRB3_16
Bufo_lef1_HCRB3_18			Bufo_hoxc13_HCRB3_24			Bufo_sox7_HCRB3_18			Bufo_pitx2_HCRB3_28			Bufo_wnt9b_HCRB3_18
Bufo_lef1_HCRB3_20			Bufo_hoxc13_HCRB3_26			Bufo_sox7_HCRB3_20			Bufo_pitx2_HCRB3_30			Bufo_wnt9b_HCRB3_20
Bufo_lef1_HCRB3_22			Bufo_hoxc13_HCRB3_28			Bufo_sox7_HCRB3_22						Bufo_wnt9b_HCRB3_22
Bufo_lef1_HCRB3_24			Bufo_hoxc13_HCRB3_30			Bufo_sox7_HCRB3_24						Bufo_wnt9b_HCRB3_24
Bufo_lef1_HCRB3_26			Bufo_hoxc13_HCRB3_32			Bufo_sox7_HCRB3_26						Bufo_wnt9b_HCRB3_26
Bufo_lef1_HCRB3_28			Bufo_hoxc13_HCRB3_34			Bufo_sox7_HCRB3_28						Bufo_wnt9b_HCRB3_28
Bufo_lef1_HCRB3_30						Bufo_sox7_HCRB3_30						Bufo_wnt9b_HCRB3_30
Bufo_lef1_HCRB3_32						Bufo_sox7_HCRB3_32						Bufo_wnt9b_HCRB3_32
Bufo_lef1_HCRB3_34						Bufo_sox7_HCRB3_34						Bufo_wnt9b_HCRB3_34
Bufo_lef1_HCRB3_36						Bufo_sox7_HCRB3_36						Bufo_wnt9b_HCRB3_36
Bufo_lef1_HCRB3_38						Bufo_sox7_HCRB3_38						Bufo_wnt9b_HCRB3_38
Bufo_lef1_HCRB3_40						Bufo_sox7_HCRB3_40						Bufo_wnt9b_HCRB3_40

### Sheet: ISH
name	sequence(5'-3')	species	gene	NCBI_ID
X.l_lef1_F		Xenopus laevis
X.l_lef1_R
X.l_hoxc13_F
X.l_hoxc13_R
R.cate_lef1_F		Rana catesbeiana
R.cate_lef1_R
R.cate_hoxc13_F
R.cate_hoxc13_R

### Sheet: genotype
Routine genotyping primers				Adapter-tailed sequencing primers (for amplicon sequencing)
name	sequence(5'-3')			name	sequence(5'-3')
Bufo_hoxc13_genotype_F				Bf_index_lef1_gtype_F
Bufo_hoxc13_genotype_R				Bf_index_lef1_gtype_R
Bufo_lef1_genotype_F				Bf_index_hoxc13_gtype_F
Bufo_lef1_genotype_R				Bf_index_hoxc13_gtype_R
Bufo_sox7_genotype_F				Bf_index_sox7_gtype_F
Bufo_sox7_genotype_R				Bf_index_sox7_gtype_R
Bufo_pitx2_genotype_F				index_pitx2_gtype_F
Bufo_pitx2_genotype_R				index_pitx2_gtype_R
