## Supplementary material for "Epithelial Self-Organization Patterns the Tadpole Oral Disc": Table S4

### Sheet: lef1_KO
treatment	bio rep	tec rep	ct target	average target	ct reference	average reference	△ct	average △ct	WT △ct	△△ct	2^（-△△ct）	average 2^（-△△ct）
WT-tooth	WT-1	1	28.3467	28.3389	22.5871	22.711	5.62792	5.46884	5.46884	0.159079	0.895596	1.02486
	WT-1	2	28.1198		22.6003
	WT-1	3	28.372		22.997
	WT-1	4	28.5171		22.6594
	WT-2	1	27.835	27.9772	22.2108	22.2293	5.74792		5.46884	0.279078	0.824117
	WT-2	2	28.1167		22.1771
	WT-2	3	27.9552		22.2664
	WT-2	4	28.0018		22.2627
	WT-3	1	27.4303	27.4252	22.436	22.3946	5.03068		5.46884	-0.438158	1.35487
	WT-3	2	27.264		22.2761
	WT-3	4	27.5814		22.4716
	WT-3	3
lef1_ko-tooth	lef1_ko-1	1	30.2481	29.9469	23.2603	23.335	6.61191	7.03721	5.46884	1.14307	0.452794	0.360994
	lef1_ko-1	2	29.8021		23.2766
	lef1_ko-1	3	29.908		23.479
	lef1_ko-1	4	29.8293		23.3241
	lef1_ko-2	1	32.2522	32.5098	24.6192	24.6765	7.83328		5.46884	2.36445	0.194192
	lef1_ko-2	2	33.3148		24.7198
	lef1_ko-2	3	31.9583		24.6318
	lef1_ko-2	4	32.514		24.7354
	lef1_ko-3	1	30.9725	31.0513	24.3654	24.3849	6.66645		5.46884	1.19761	0.435997
	lef1_ko-3	2	30.6664		24.3867
	lef1_ko-3	3	31.5048		24.4544
	lef1_ko-3	4	31.0617		24.3331

### Sheet: hoxc13_ko
treatment	bio rep	tec rep	ct target	average target	ct reference	average reference	△ct	average △ct	WT △ct	△△ct	2^（-△△ct）	average 2^（-△△ct）
WT-jaw	WT-1	1	26.4667	26.2092	23.6079	23.4598	2.74945	2.8402	2.8402	-0.090755	1.06493	1.01966
	WT-1	2	26.3859		23.4053
	WT-1	3	26.4307		23.43
	WT-1	4	25.5537		23.396
	WT-2	1	25.9378	26.0609	23.6004	23.5212	2.53969		2.8402	-0.300516	1.23159
	WT-2	2	26.1346		23.6735
	WT-2	3	26.1101		23.2896
	WT-2	4
	WT-3	1	26.5132	26.6088	23.4935	23.3773	3.23147		2.8402	0.391271	0.762457
	WT-3	2	26.9251		23.2782
	WT-3	4	26.3882		23.3604
	WT-3	3
hoxc13_ko-jaw	hoxc13_ko-1	1	29.8847	30.3586	25.4363	25.6779	4.68072	4.6725	2.8402	1.84051	0.279222	0.282503
	hoxc13_ko-1	2	30.3808		25.6719
	hoxc13_ko-1	3	30.8104		25.9255
	hoxc13_ko-1	4
	hoxc13_ko-2	1	28.2023	28.5528	23.9635	23.6913	4.86146		2.8402	2.02126	0.246343
	hoxc13_ko-2	2	28.4773		22.7302
	hoxc13_ko-2	3	28.9787		24.3802
	hoxc13_ko-2	4
	hoxc13_ko-3	1	28.8293	28.6051	24.1029	24.1297	4.47532		2.8402	1.63511	0.321945
	hoxc13_ko-3	2	28.78		24.5943
	hoxc13_ko-3	4	28.2059		23.692
	hoxc13_ko-3	3

### Sheet: sox7_ko
treatment	bio rep	tec rep	ct target	average target	ct reference	average reference	△ct	average △ct	WT △ct	△△ct	2^（-△△ct）	average 2^（-△△ct）
WT-tooth	WT-1	1	25.0636	25.0989	21.6113	21.7437	3.35518	3.27225	3.27225	0.0829282	0.944139	1.00839
	WT-1	2	25.1104		21.8235
	WT-1	3	25.1228		21.7964
	WT-1	4
	WT-2	1	25.2598	25.1494	22.1898	22.1327	3.0167		3.27225	-0.255555	1.19379
	WT-2	2	25.1678		22.0724
	WT-2	3	25.0205		22.1358
	WT-2	4
	WT-3	1	25.9209	25.95	22.4448	22.5051	3.44488		3.27225	0.172626	0.887226
	WT-3	2	25.8057		22.6186
	WT-3	4	26.1233		22.4518
	WT-3	3
sox7_ko-tooth	sox7_ko-1	1	28.016	27.7403	23.5313	23.5356	4.20476	4.82249	3.27225	0.932506	0.523948	0.376891
	sox7_ko-1	2	27.7418		23.591
	sox7_ko-1	3	27.4632		23.4844
	sox7_ko-1	4
	sox7_ko-2	1	27.1752	27.3269	22.7094	22.8372	4.4897		3.27225	1.21745	0.430042
	sox7_ko-2	2	27.4775		22.9142
	sox7_ko-2	3	27.3281		22.8881
	sox7_ko-2	4
	sox7_ko-3	1	28.9032	29.0004	22.2424	23.2274	5.77301		3.27225	2.50076	0.176683
	sox7_ko-3	2	29.0252		23.2325
	sox7_ko-3	4	29.0728		24.2072
	sox7_ko-3	3

### Sheet: pitx2_ko
treatment	bio rep	tec rep	ct target	average target	ct reference	average reference	△ct	average △ct	WT △ct	△△ct	2^（-△△ct）	average 2^（-△△ct）
WT-OD	WT-1	1	27.4726	27.3683	22.7618	22.8555	4.51281	4.38417	4.38417	0.128637	0.914695	1.01758
	WT-1	2	27.4063		23.2539
	WT-1	3	27.2662		23.0567
	WT-1	4	27.3283		22.3498
	WT-2	1		27.8201	23.2226	23.1954	4.62475		4.38417	0.240583	0.846403
	WT-2	2	27.8611		23.2171
	WT-2	3	27.7136		23.1878
	WT-2	4	27.8858		23.154
	WT-3	1	23.8457	23.183	19.1779	19.168	4.01495		4.38417	-0.36922	1.29165
	WT-3	2	23.0051		19.0478
	WT-3	4	23.0801		19.2412
	WT-3	3	22.801		19.2052
pitx2_ko-OD	pitx2_ko-1	1	23.9222	23.8992	17.5636	17.5695	6.32968	6.39283	4.38417	1.94551	0.259623	0.249482
	pitx2_ko-1	2	23.9915		17.5477
	pitx2_ko-1	3	23.8183		17.5098
	pitx2_ko-1	4	23.8648		17.657
	pitx2_ko-2	1	24.0708	24.0883	17.3966	17.5154	6.57287		4.38417	2.1887	0.219349
	pitx2_ko-2	2	24.0489		17.6276
	pitx2_ko-2	3	24.1389		17.5475
	pitx2_ko-2	4	24.0946		17.4901
	pitx2_ko-3	1	24.2514	24.183	17.7816	17.9071	6.27595		4.38417	1.89178	0.269474
	pitx2_ko-3	2	24.0498		18.006
	pitx2_ko-3	3	24.2042		17.9632
	pitx2_ko-3	4	24.2266		17.8774
