## Supplementary material for "Epithelial Self-Organization Patterns the Tadpole Oral Disc": Table S5

### Sheet: Sheet1
Case no.	Name	Biological replicates	Pool size	Devolopmental stage	Tissue position	Individuals type
1	S18WM	3	3	18	whole mouth	wilde type
2	S20WM	3	5	20	whole mouth	wilde type
3	S23UM	3	5	23	upper part of mouth	wilde type
4	S23LM	3	5	23	lower part of mouth	wilde type
5	S26UT	3	10	26	upper labial teeth row	wilde type
6	S26UJ	3	10	26	upper jaw sheath	wilde type
7	S26LT	3	10	26	lower labial teeth row	wilde type
8	S26LJ	3	10	26	lower jaw sheath	wilde type
9	S36UT	3	5	36	upper labial teeth row	wilde type
10	S36UJ	3	5	36	upper jaw sheath	wilde type
11	S36LT	3	5	36	lower labial teeth row	wilde type
12	S36LJ	3	5	36	lower jaw sheath	wilde type
13	S36Skin	3	5	36	abdominal skin	wilde type
14	S40UT	3	5	40	upper labial teeth row	wilde type
15	S40UJ	3	5	40	upper jaw sheath	wilde type
16	S40LT	3	5	40	lower labial teeth row	wilde type
17	S40LJ	3	5	40	lower jaw sheath	wilde type
18	H13_UJ	3	5	36	upper jaw sheath	hoxc13 konokout
19	H13_LJ	3	5	36	lower jaw sheath	hoxc13 konokout
20	LF1_UT	3	5	36	upper labial teeth row	lef1 konockout
21	LF1_LT	3	5	36	lower labial teeth row	lef1 konockout
22	S7_UT	3	5	36	upper labial teeth row	sox7 konockout
23	S7_LT	3	5	36	lower labial teeth row	sox7 konockout
